# A single cell atlas reveals unanticipated cell type complexity in *Drosophila* ovaries

**DOI:** 10.1101/2021.01.21.427703

**Authors:** Maija Slaidina, Selena Gupta, Torsten Banisch, Ruth Lehmann

**Affiliations:** HHMI, Skirball Institute of Biomolecular Medicine, Department of Cell Biology, NYU Grossman School of Medicine, NY, USA, 540 First Avenue, NYC, NY 10016; Whitehead Institute and Department of Biology at MIT, 455 Mainstreet, Cambridge, MA 02142

## Abstract

Organ function relies on the spatial organization and functional coordination of numerous cell types. The *Drosophila* ovary is a widely used model system to study the cellular activities underlying organ function, including stem cell regulation, cell signaling and epithelial morphogenesis. However, the relative paucity of cell type specific reagents hinders investigation of molecular functions at the appropriate cellular resolution.

Here, we used single cell RNA sequencing to characterize all cell types of the stem cell compartment and early follicles of the *Drosophila* ovary. We computed transcriptional signatures and identified specific markers for nine states of germ cell differentiation, and 23 somatic cell types and subtypes. We uncovered an unanticipated diversity of escort cells, the somatic cells that directly interact with differentiating germline cysts. Three escort cell subtypes reside in discrete anatomical positions, and express distinct sets of secreted and transmembrane proteins, suggesting that diverse micro-environments support the progressive differentiation of germ cells. Finally, we identified 17 follicle cell subtypes, and characterized their transcriptional profiles. Altogether, we provide a comprehensive resource of gene expression, cell type specific markers, spatial coordinates and functional predictions for 34 ovarian cell types and subtypes.
