## Supplementary material for "A single cell atlas reveals unanticipated cell type complexity in *Drosophila* ovaries": Table 4 Predicted interaction

### Sheet: Sheet1
	Interactor_2	Interactor_1	HGSCore	GC_gene	GC_cluster	EC_gene	EC_cluster	GC_GLAD	EC_GLAD	Notes:
1	FBgn0086357	FBgn0033980	26.2256	Sec61alpha	4-cc	Cyp6a20	aEC	transmembrane/transporter	transmembrane	exrtacellular space
2	FBgn0086357	FBgn0020414	15.8467	Sec61alpha	4-cc	Idgf3	aEC	transmembrane/transporter	secreted/ECM	plasma membrane
3	FBgn0038453	FBgn0033980	19.7868	CG10326	4-cc/8-cc	Cyp6a20	aEC	transmembrane	transmembrane	plasma membrane and extracellular space
4	FBgn0033980	FBgn0025700	13.2043	CG5885	4-cc/8-cc	Cyp6a20	aEC	transmembrane	transmembrane
5	FBgn0021795	FBgn0020414	10.3929	Tapdelta	4-cc/8-cc	Idgf3	aEC	receptor	secreted/ECM
6	FBgn0020414	FBgn0013272	41.6955	Gp150	8-cc/16-cc 2a I	Idgf3	aEC	transmembrane	secreted/ECM
7	FBgn0029093	FBgn0020414	7.46419	cathD	8-cc/16-cc 2a I/ II	Idgf3	aEC	enzyme for ECM	secreted/ECM
8	FBgn0086357	FBgn0038453	19.157	Sec61alpha	4-cc	CG10326	acEC	transmembrane/transporter	transmembrane
9	FBgn0086357	FBgn0034398	60.7759	Sec61alpha	4-cc	CG15098	acEC	transmembrane/transporter	transmembrane
10	FBgn0086357	FBgn0041629	13.0123	Sec61alpha	4-cc	Hexo2	acEC	transmembrane/transporter	secreted/transmembrane
11	FBgn0034398	FBgn0010638	11.8644	Sec61beta	4-cc	CG15098	acEC	transmembrane	transmembrane
12	FBgn0038453	FBgn0034398	16.0328	CG10326	4-cc/8-cc	CG15098	acEC	transmembrane	transmembrane
13	FBgn0038453	FBgn0025700	13.4923	CG5885	4-cc/8-cc	CG10326	acEC	transmembrane	transmembrane
14	FBgn0034398	FBgn0025700	49.7881	CG5885	4-cc/8-cc	CG15098	acEC	transmembrane	transmembrane
15	FBgn0034398	FBgn0011704	9.83442	RnrS	4-cc/8-cc	CG15098	acEC	transmembrane	transmembrane
16	FBgn0034398	FBgn0021795	58.2429	Tapdelta	4-cc/8-cc	CG15098	acEC	receptor	transmembrane
17	FBgn0041629	FBgn0021795	8.67614	Tapdelta	4-cc/8-cc	Hexo2	acEC	receptor	secreted/transmembrane
18	FBgn0036341	FBgn0034398	6.86157	Syx13	8-cc	CG15098	acEC	receptor	transmembrane
19	FBgn0034398	FBgn0013272	5.55739	Gp150	8-cc/16-cc 2a I	CG15098	acEC	transmembrane	transmembrane
20	FBgn0037913	FBgn0011704	10.1137	RnrS	4-cc/8-cc	fabp	apEC	transmembrane	transporter/mitoch
21	FBgn0041629	FBgn0013272	43.3587	Gp150	8-cc/16-cc 2a I	Hexo2	acEC	transmembrane	secreted/transmembrane
22	FBgn0034398	FBgn0005672	17.0807	spi	8-cc/16-cc 2a I	CG15098	acEC	secreted EGF ligand	transmembrane
23	FBgn0041629	FBgn0029093	5.66973	cathD	8-cc/16-cc 2a I/ II	Hexo2	acEC	enzyme for ECM	secreted/transmembrane
24	FBgn0029093	FBgn0010415	5.86929	cathD	8-cc/16-cc 2a I/ II	Sdc	acEC	enzyme for ECM	secreted/receptor
25	FBgn0034398	FBgn0031398	42.1811	CG10880	8-cc/16-cc 2a I/ II	CG15098	acEC	transmembrane	transmembrane
26	FBgn0034500	FBgn0034398	48.7891	CG11200	16-cc 2a I	CG15098	acEC	transmembrane	transmembrane
27	FBgn0034398	FBgn0031190	7.20252	CG12576	16-cc 2a I/ II	CG15098	acEC	transmembrane	transmembrane
28	FBgn0038453	FBgn0024177	31.7522	zpg	16-cc 2a I/2b	CG10326	acEC	transmembrane/transporter	transmembrane
29	FBgn0034398	FBgn0024177	8.38278	zpg	16-cc 2a I/2b	CG15098	acEC	transmembrane/transporter	transmembrane
30	FBgn0034398	FBgn0031011	17.4038	CG8034	16-cc 2a II	CG15098	acEC	transmembrane/transporter	transmembrane
31	FBgn0031011	FBgn0003716	18.4616	CG8034	16-cc 2a II	tkv	acEC	transmembrane/transporter	receptor
32	FBgn0041629	FBgn0030334	51.4672	Karl	16-cc 2a II	Hexo2	acEC	transmembrane	secreted/transmembrane
33	FBgn0086711	FBgn0034398	31.7898	mol	16-cc 2a II/2ab	CG15098	acEC	transmembrane	transmembrane
34	FBgn0034398	FBgn0013343	6.14626	Syx1A	16-cc 2ab	CG15098	acEC	receptor	transmembrane
35	FBgn0038453	FBgn0034398	16.0328	CG15098	16-cc 2ab/2b/3	CG10326	acEC	transmembrane	transmembrane
36	FBgn0086711	FBgn0034398	31.7898	CG15098	16-cc 2ab/2b/3	mol	acEC	transmembrane	transmembrane
37	FBgn0034398	FBgn0003716	30.0992	CG15098	16-cc 2ab/2b/3	tkv	acEC	transmembrane	receptor
38	FBgn0038453	FBgn0035452	19.9837	CG10326	4-cc/8-cc	CG10359	cEC	transmembrane	trnasmembrane/ECM
39	FBgn0034398	FBgn0002921	16.824	Atpalpha	16-cc 2ab	CG15098	acEC	mitoch transmembrane transporter	transmembrane
40	FBgn0035452	FBgn0025700	13.3967	CG5885	4-cc/8-cc	CG10359	cEC	transmembrane	trnasmembrane/ECM
41	FBgn0031285	FBgn0025700	19.2292	CG5885	4-cc/8-cc	CG3662	cEC	transmembrane	secreted/transmembrane
42	FBgn0025700	FBgn0013770	9.75182	CG5885	4-cc/8-cc	Cp1	cEC	transmembrane	ECM
43	FBgn0039774	FBgn0021795	6.63872	Tapdelta	4-cc/8-cc	CDase	cEC	receptor	secreted/transmembrane
44	FBgn0037913	FBgn0004629	13.622	Cys	16-cc 2ab	fabp	apEC	secreted/ECM	transporter/mitoch
45	FBgn0037913	FBgn0026415	11.1014	Idgf4	16-cc 2ab/2b/3	fabp	apEC	secreted	transporter/mitoch
46	FBgn0031011	FBgn0021795	10.7219	Tapdelta	4-cc/8-cc	CG8034	cEC	receptor	transmembrane/transporter
47	FBgn0021795	FBgn0013770	145.186	Tapdelta	4-cc/8-cc	Cp1	cEC	receptor	ECM
48	FBgn0025700	FBgn0002921	25.8892	CG5885	4-cc/8-cc	Atpalpha	cEC	transmembrane	mitoch transmembrane transporter
49	FBgn0030521	FBgn0021795	6.97885	Tapdelta	4-cc/8-cc	CtsB1	cEC	receptor	ECM
50	FBgn0021795	FBgn0013272	12.1627	Tapdelta	4-cc/8-cc	Gp150	cEC	receptor	transmembrane
51	FBgn0036141	FBgn0021795	18.0923	Tapdelta	4-cc/8-cc	wls	cEC	receptor	receptor/Wnt ligand secretion
52	FBgn0036341	FBgn0013343	308.327	Syx13	8-cc	Syx1A	cEC	receptor	receptor
53	FBgn0036341	FBgn0029507	29.8773	Syx13	8-cc	Tsp42Ed	cEC	receptor	receptor
54	FBgn0021795	FBgn0002921	26.0102	Tapdelta	4-cc/8-cc	Atpalpha	cEC	receptor	mitoch transmembrane transporter
55	FBgn0039774	FBgn0013272	26.1967	Gp150	8-cc/16-cc 2a I	CDase	cEC	transmembrane	secreted/transmembrane
56	FBgn0031285	FBgn0013272	33.3579	Gp150	8-cc/16-cc 2a I	CG3662	cEC	transmembrane	secreted/transmembrane
57	FBgn0013770	FBgn0013272	5.37132	Gp150	8-cc/16-cc 2a I	Cp1	cEC	transmembrane	ECM
58	FBgn0039774	FBgn0029093	4.80894	cathD	8-cc/16-cc 2a I/ II	CDase	cEC	enzyme for ECM	secreted/transmembrane
59	FBgn0037007	FBgn0029093	16.913	cathD	8-cc/16-cc 2a I/ II	CG5059	cEC	enzyme for ECM	secreted/transmembrane
60	FBgn0031011	FBgn0029093	8.209	cathD	8-cc/16-cc 2a I/ II	CG8034	cEC	enzyme for ECM	transmembrane/transporter
61	FBgn0029093	FBgn0013770	108.412	cathD	8-cc/16-cc 2a I/ II	Cp1	cEC	enzyme for ECM	ECM
62	FBgn0030521	FBgn0029093	10.359	cathD	8-cc/16-cc 2a I/ II	CtsB1	cEC	enzyme for ECM	ECM
63	FBgn0036341	FBgn0002921	8.82387	Syx13	8-cc	Atpalpha	cEC	receptor	mitoch transmembrane transporter
64	FBgn0029093	FBgn0013272	8.78271	cathD	8-cc/16-cc 2a I/ II	Gp150	cEC	enzyme for ECM	transmembrane
65	FBgn0034500	FBgn0013770	6.2028	CG11200	16-cc 2a I	Cp1	cEC	transmembrane	ECM
66	FBgn0013272	FBgn0002921	10.2757	Gp150	8-cc/16-cc 2a I	Atpalpha	cEC	transmembrane	mitoch transmembrane transporter
67	FBgn0035452	FBgn0031190	17.4407	CG12576	16-cc 2a I/ II	CG10359	cEC	transmembrane	trnasmembrane/ECM
68	FBgn0035452	FBgn0024177	23.2183	zpg	16-cc 2a I/2b	CG10359	cEC	transmembrane/transporter	trnasmembrane/ECM
69	FBgn0031011	FBgn0013770	18.3832	CG8034	16-cc 2a II	Cp1	cEC	transmembrane/transporter	ECM
70	FBgn0039774	FBgn0030334	30.7008	Karl	16-cc 2a II	CDase	cEC	transmembrane	secreted/transmembrane
71	FBgn0029093	FBgn0002921	11.3593	cathD	8-cc/16-cc 2a I/ II	Atpalpha	cEC	enzyme for ECM	mitoch transmembrane transporter
72	FBgn0030334	FBgn0013770	11.8793	Karl	16-cc 2a II	Cp1	cEC	transmembrane	ECM
73	FBgn0030334	FBgn0013272	47.0663	Karl	16-cc 2a II	Gp150	cEC	transmembrane	transmembrane
74	FBgn0052473	FBgn0004045	76.1716	CG32473	16-cc 2a II/3	Yp1	cEC	transmembrane	secreted
75	FBgn0029507	FBgn0013343	22.7662	Syx1A	16-cc 2ab	Tsp42Ed	cEC	receptor	receptor
76	FBgn0035452	FBgn0034398	5.57234	CG15098	16-cc 2ab/2b/3	CG10359	cEC	transmembrane	trnasmembrane/ECM
77	FBgn0034398	FBgn0031190	7.20252	CG15098	16-cc 2ab/2b/3	CG12576	cEC	transmembrane	transmembrane
78	FBgn0034398	FBgn0031285	18.2822	CG15098	16-cc 2ab/2b/3	CG3662	cEC	transmembrane	secreted/transmembrane
79	FBgn0034909	FBgn0034398	21.3321	CG15098	16-cc 2ab/2b/3	CG4797	cEC	transmembrane	secreted/transmembrane
80	FBgn0034398	FBgn0031011	17.4038	CG15098	16-cc 2ab/2b/3	CG8034	cEC	transmembrane	transmembrane/transporter
81	FBgn0034398	FBgn0013272	5.55739	CG15098	16-cc 2ab/2b/3	Gp150	cEC	transmembrane	transmembrane
82	FBgn0034398	FBgn0013343	6.14626	CG15098	16-cc 2ab/2b/3	Syx1A	cEC	transmembrane	receptor
83	FBgn0034398	FBgn0028670	5.67685	CG15098	16-cc 2ab/2b/3	Vha100-2	cEC	transmembrane	transmembrane/transporter
84	FBgn0037671	FBgn0034398	5.07215	CG15098	16-cc 2ab/2b/3	VhaM8.9	cEC	transmembrane	transmembrane/transporter
85	FBgn0026415	FBgn0004629	49.6431	Idgf4	16-cc 2ab/2b/3	Cys	cEC	secreted	secreted/ECM
86	FBgn0031190	FBgn0002921	8.25625	CG12576	16-cc 2a I/ II	Atpalpha	cEC	transmembrane	mitoch transmembrane transporter
87	FBgn0035726	FBgn0013272	29.4156	Gp150	8-cc/16-cc 2a I	CG9953	pEC	transmembrane	transmembrane
88	FBgn0039776	FBgn0013272	20.146	Gp150	8-cc/16-cc 2a I	PH4alphaEFB	pEC	transmembrane	transmembrane/ECM
89	FBgn0035726	FBgn0029093	9.60587	cathD	8-cc/16-cc 2a I/ II	CG9953	pEC	enzyme for ECM	transmembrane
90	FBgn0039776	FBgn0029093	41.0641	cathD	8-cc/16-cc 2a I/ II	PH4alphaEFB	pEC	enzyme for ECM	transmembrane/ECM
91	FBgn0031011	FBgn0002921	4.87507	CG8034	16-cc 2a II	Atpalpha	cEC	transmembrane/transporter	mitoch transmembrane transporter
92	FBgn0039776	FBgn0030743	19.1622	CG9921	16-cc 2a I/ II	PH4alphaEFB	pEC	transmembrane/transporter	transmembrane/ECM
93	FBgn0035726	FBgn0030334	35.7071	Karl	16-cc 2a II	CG9953	pEC	transmembrane	transmembrane
94	FBgn0039776	FBgn0030334	28.0254	Karl	16-cc 2a II	PH4alphaEFB	pEC	transmembrane	transmembrane/ECM
95	FBgn0010482	FBgn0002921	41.4966	l(2)01289	16-cc 2a II	Atpalpha	cEC	transmembrane/mitoch	mitoch transmembrane transporter
96	FBgn0086357	FBgn0053113	14.5253	Sec61alpha	4-cc	Rtnl1	aEC	transmembrane/transporter	transmembrane/mitoch
97	FBgn0035452	FBgn0002921	7.9214	Atpalpha	16-cc 2ab	CG10359	cEC	mitoch transmembrane transporter	trnasmembrane/ECM
98	FBgn0031190	FBgn0002921	8.25625	Atpalpha	16-cc 2ab	CG12576	cEC	mitoch transmembrane transporter	transmembrane
99	FBgn0031285	FBgn0002921	9.92427	Atpalpha	16-cc 2ab	CG3662	cEC	mitoch transmembrane transporter	secreted/transmembrane
100	FBgn0031011	FBgn0002921	4.87507	Atpalpha	16-cc 2ab	CG8034	cEC	mitoch transmembrane transporter	transmembrane/transporter
101	FBgn0013770	FBgn0002921	14.3313	Atpalpha	16-cc 2ab	Cp1	cEC	mitoch transmembrane transporter	ECM
102	FBgn0004629	FBgn0002921	11.6198	Atpalpha	16-cc 2ab	Cys	cEC	mitoch transmembrane transporter	secreted/ECM
103	FBgn0013272	FBgn0002921	10.2757	Atpalpha	16-cc 2ab	Gp150	cEC	mitoch transmembrane transporter	transmembrane
104	FBgn0015777	FBgn0002921	106.74	Atpalpha	16-cc 2ab	nrv2	cEC	mitoch transmembrane transporter	transmembrane/transporter/mitoch
105	FBgn0029507	FBgn0002921	12.5691	Atpalpha	16-cc 2ab	Tsp42Ed	cEC	mitoch transmembrane transporter	receptor
106	FBgn0004045	FBgn0002921	5.8504	Atpalpha	16-cc 2ab	Yp1	cEC	mitoch transmembrane transporter	secreted
107	FBgn0004629	FBgn0002921	11.6198	Cys	16-cc 2ab	Atpalpha	cEC	secreted/ECM	mitoch transmembrane transporter
108	FBgn0053113	FBgn0034398	38.2335	CG15098	16-cc 2ab/2b/3	Rtnl1	aEC	transmembrane	transmembrane/mitoch
109	FBgn0034398	FBgn0002921	16.824	CG15098	16-cc 2ab/2b/3	Atpalpha	cEC	transmembrane	mitoch transmembrane transporter
110	FBgn0025700	FBgn0021979	8.99924	CG5885	4-cc/8-cc	l(2)k09913	cEC	transmembrane	transmembrane/peroxi
111	FBgn0021979	FBgn0021795	5.21832	Tapdelta	4-cc/8-cc	l(2)k09913	cEC	receptor	transmembrane/peroxi
112	FBgn0026415	FBgn0002921	24.7899	Idgf4	16-cc 2ab/2b/3	Atpalpha	cEC	secreted	mitoch transmembrane transporter
113	FBgn0026415	FBgn0015777	24.6779	Idgf4	16-cc 2ab/2b/3	nrv2	cEC	secreted	transmembrane/transporter/mitoch
114	FBgn0053113	FBgn0034398	38.2335	Rtnl1	16-cc 2a II	CG15098	acEC	transmembrane/mitoch	transmembrane
115	FBgn0029093	FBgn0026409	36.6311	cathD	8-cc/16-cc 2a I/ II	Mpcp	pEC	enzyme for ECM	transporter/mitoch
116	FBgn0030743	FBgn0026409	13.0987	CG9921	16-cc 2a I/ II	Mpcp	pEC	transmembrane/transporter	transporter/mitoch
117	FBgn0026409	FBgn0002921	51.4296	Atpalpha	16-cc 2ab	Mpcp	pEC	mitoch transmembrane transporter	transporter/mitoch
118	FBgn0026409	FBgn0013343	7.93748	Syx1A	16-cc 2ab	Mpcp	pEC	receptor	transporter/mitoch
119	FBgn0034398	FBgn0026409	28.8231	CG15098	16-cc 2ab/2b/3	Mpcp	pEC	transmembrane	transporter/mitoch
